# Bioprinted Human Primary Arteries Recapitulate Inflammatory Activation and Pharmacologic Rescue

**DOI:** 10.64898/2026.08.14.744906

**Authors:** Zhouquan Fu, V. Amanda Fastiggi, Angelica Phelan, Kailey Bell, Serena Lucarelli, Sarah S. Wilson, John M. Lindner, Alicia A. Cutler

## Abstract

Chronic inflammation drives persistent systemic cytokine signaling that contributes to vascular dysfunction and secondary vasculitis, yet mechanistic studies are limited by models that fail to capture the multicellular architecture and dynamics of human arteries. In contrast, perfusing intact vessels *ex vivo* has limited tractability because of material availability and difficulty of genetic or biochemical manipulation. We developed a modular, perfused artery-on-a-chip platform by tri-axially bioprinting primary human vascular cells to recapitulate the concentric organization of the intimal, medial, and adventitial layers. The engineered vessels are viable longer than 21 days, with functional endothelial barriers, contractile smooth muscle behavior, and actively remodeled extracellular matrices bearing hallmarks of native vascular tissue. Addition of tumor necrosis factor alpha (TNFα) induces altered transcript levels of proinflammatory mediators and secretion of cytokines and matrix-remodeling enzymes without compromising vessel viability. Importantly, this secretory response is effectively attenuated by both a small-molecule JAK1 inhibitor (ABT-317) and anti-TNF antibody (Infliximab), demonstrating the model’s utility for therapeutic evaluation.
