## Supplemental Table 2 for "Bioprinted Human Primary Arteries Recapitulate Inflammatory Activation and Pharmacologic Rescue"

gene_id	gene_symbol	log2FoldChange	pvalue	padj	category
ENSG00000125538	IL1B	3.227999563	6.26E-18	8.88E-14	Up
ENSG00000064205	WISP2	-5.365332705	7.42E-17	5.26E-13	Down
ENSG00000108950	FAM20A	-4.182104313	5.99E-12	2.12E-08	Down
ENSG00000183801	OLFML1	-6.334414768	5.94E-12	2.12E-08	Down
ENSG00000122877	EGR2	-3.491492165	2.64E-11	6.76E-08	Down
ENSG00000104722	NEFM	1.966419314	2.86E-11	6.76E-08	Up
ENSG00000154065	ANKRD29	-2.564750413	3.08E-10	6.24E-07	Down
ENSG00000171608	PIK3CD	1.494133854	4.85E-10	8.60E-07	Up
ENSG00000163827	LRRC2	-4.49508995	6.03E-10	9.50E-07	Down
ENSG00000160932	LY6E	-2.473140392	9.59E-10	1.36E-06	Down
ENSG00000116996	ZP4	8.298001673	1.26E-09	1.63E-06	Up
ENSG00000181333	HEPHL1	3.812576699	4.41E-09	5.22E-06	Up
ENSG00000019991	HGF	-3.413331018	7.81E-09	8.52E-06	Down
ENSG00000167280	ENGASE	1.311096239	9.34E-09	9.46E-06	Up
ENSG00000157150	TIMP4	-7.454691237	1.09E-08	1.03E-05	Down
ENSG00000204291	COL15A1	-3.548142904	2.70E-08	2.40E-05	Down
ENSG00000173641	HSPB7	-3.092021657	2.98E-08	2.49E-05	Down
ENSG00000060656	PTPRU	-1.61337379	3.73E-08	2.57E-05	Down
ENSG00000008517	IL32	2.628255479	3.76E-08	2.57E-05	Up
ENSG00000170500	LONRF2	-10.00133944	3.80E-08	2.57E-05	Down
ENSG00000170571	EMB	-3.190238173	3.53E-08	2.57E-05	Down
ENSG00000100234	TIMP3	-2.291469845	4.45E-08	2.87E-05	Down
ENSG00000153820	SPHKAP	-2.976785465	4.82E-08	2.97E-05	Down
ENSG00000103710	RASL12	-4.230849661	5.31E-08	3.14E-05	Down
ENSG00000137959	IFI44L	-7.704599163	1.06E-07	5.91E-05	Down
ENSG00000168477	TNXB	-2.961365627	1.08E-07	5.91E-05	Down
ENSG00000126709	IFI6	-4.676359952	1.30E-07	6.34E-05	Down
ENSG00000136826	KLF4	-2.521149799	1.26E-07	6.34E-05	Down
ENSG00000078018	MAP2	-3.832181606	1.27E-07	6.34E-05	Down
ENSG00000116741	RGS2	-2.741372621	1.42E-07	6.70E-05	Down
ENSG00000157168	NRG1	1.370575711	2.40E-07	0.000110015	Up
ENSG00000169439	SDC2	-1.641712976	3.32E-07	0.000147041	Down
ENSG00000115008	IL1A	2.15476155	3.64E-07	0.000156333	Up
ENSG00000186417	GLDN	-1.976340021	4.01E-07	0.000167262	Down
ENSG00000128656	CHN1	-2.406912358	5.19E-07	0.000206489	Down
ENSG00000048740	CELF2	-2.109579372	5.24E-07	0.000206489	Down
ENSG00000144057	ST6GAL2	-7.399754802	5.97E-07	0.000228715	Down
ENSG00000198542	ITGBL1	-2.763255249	1.22E-06	0.000443901	Down
ENSG00000174348	PODN	-2.962686252	1.22E-06	0.000443901	Down
ENSG00000122861	PLAU	1.982434054	1.26E-06	0.000447614	Up
ENSG00000112773	TENT5A	-2.918499008	1.29E-06	0.000447614	Down
ENSG00000240583	AQP1	-4.423855174	1.46E-06	0.000493577	Down
ENSG00000124749	COL21A1	-8.389242772	1.75E-06	0.000575977	Down
ENSG00000110328	GALNT18	-2.334875844	1.88E-06	0.000604861	Down
ENSG00000142089	IFITM3	-1.932083066	2.10E-06	0.000660875	Down
ENSG00000115232	ITGA4	-2.15538894	2.24E-06	0.000664221	Down
ENSG00000105894	PTN	-2.881542156	2.18E-06	0.000664221	Down
ENSG00000185008	ROBO2	-8.312335404	2.25E-06	0.000664221	Down
ENSG00000167779	IGFBP6	-2.205774359	2.59E-06	0.000749265	Down
ENSG00000168453	HR	-4.288153252	3.33E-06	0.0009437	Down
ENSG00000166482	MFAP4	-4.574927798	3.47E-06	0.000964593	Down
ENSG00000007237	GAS7	-2.477882722	3.68E-06	0.000988194	Down
ENSG00000118113	MMP8	3.576956387	3.69E-06	0.000988194	Up
ENSG00000189058	APOD	-4.987948721	4.51E-06	0.001183862	Down
ENSG00000166448	TMEM130	-5.796580379	5.19E-06	0.001338246	Down
ENSG00000176842	IRX5	-1.604419048	5.37E-06	0.001361432	Down
ENSG00000168334	XIRP1	-7.96190074	5.67E-06	0.001411576	Down
ENSG00000176887	SOX11	2.277753615	5.83E-06	0.00142556	Up
ENSG00000141232	TOB1	-1.609921076	6.61E-06	0.001590111	Down
ENSG00000004776	HSPB6	-2.110736162	6.90E-06	0.001632131	Down
ENSG00000112297	CRYBG1	-2.261032449	7.72E-06	0.001795073	Down
ENSG00000136689	IL1RN	1.392453925	7.91E-06	0.00180928	Up
ENSG00000185885	IFITM1	-4.347130265	9.39E-06	0.002000626	Down
ENSG00000138131	LOXL4	-2.407776381	9.59E-06	0.002000626	Down
ENSG00000164400	CSF2	3.001796024	9.28E-06	0.002000626	Up
ENSG00000172020	GAP43	-5.538913109	9.22E-06	0.002000626	Down
ENSG00000188452	CERKL	-2.238771972	9.06E-06	0.002000626	Down
ENSG00000137675	MMP27	-4.598057706	9.56E-06	0.002000626	Down
ENSG00000178031	ADAMTSL1	-2.353516751	1.02E-05	0.002098172	Down
ENSG00000189184	PCDH18	-1.926716545	1.14E-05	0.002297213	Down
ENSG00000105499	PLA2G4C	2.33404916	1.15E-05	0.002297213	Up
ENSG00000159403	C1R	-2.488484386	1.30E-05	0.00255241	Down
ENSG00000152217	SETBP1	-1.819361277	1.31E-05	0.00255241	Down
ENSG00000076716	GPC4	-2.497977133	1.47E-05	0.002816896	Down
ENSG00000117152	RGS4	-2.616906774	1.52E-05	0.002867524	Down
ENSG00000181195	PENK	-4.962169665	1.54E-05	0.002879601	Down
ENSG00000137975	CLCA2	-3.175862044	1.57E-05	0.002894912	Down
ENSG00000250722	SELENOP	-6.030111921	1.72E-05	0.003134756	Down
ENSG00000164520	RAET1E	-5.871390052	1.90E-05	0.00341801	Down
ENSG00000113083	LOX	-1.95430478	2.03E-05	0.003519213	Down
ENSG00000124212	PTGIS	-2.30087631	2.03E-05	0.003519213	Down
ENSG00000132329	RAMP1	-6.962467018	2.03E-05	0.003519213	Down
ENSG00000133657	ATP13A3	1.070719271	2.10E-05	0.003581263	Up
ENSG00000111913	RIPOR2	-3.969302893	2.12E-05	0.003581828	Down
ENSG00000124920	MYRF	2.159475939	2.15E-05	0.003590232	Up
ENSG00000160326	SLC2A6	1.232987046	2.22E-05	0.00361756	Up
ENSG00000204642	HLA-F	-3.259784172	2.19E-05	0.00361756	Down
ENSG00000138615	CILP	-7.548377512	2.32E-05	0.003734914	Down
ENSG00000172164	SNTB1	-2.051435342	2.44E-05	0.003797012	Down
ENSG00000108602	ALDH3A1	-4.441806693	2.64E-05	0.004077972	Down
ENSG00000166741	NNMT	-1.397380137	3.15E-05	0.004801674	Down
ENSG00000117984	CTSD	-1.092657525	3.37E-05	0.005087743	Down
ENSG00000006118	TMEM132A	1.246653227	3.45E-05	0.00515657	Up
ENSG00000172348	RCAN2	-3.612204465	3.67E-05	0.005416789	Down
ENSG00000168546	GFRA2	-6.205831454	3.71E-05	0.005431792	Down
ENSG00000112246	SIM1	-1.72831051	3.77E-05	0.00546291	Down
ENSG00000126353	CCR7	-5.70143565	4.24E-05	0.006080426	Down
ENSG00000162576	MXRA8	-1.515767496	4.32E-05	0.006116052	Down
ENSG00000137869	CYP19A1	-1.758712212	4.49E-05	0.006245144	Down
ENSG00000151789	ZNF385D	-1.78990909	4.55E-05	0.006272301	Down
ENSG00000197632	SERPINB2	2.071441951	4.62E-05	0.006301568	Up
ENSG00000135919	SERPINE2	-1.384268364	4.71E-05	0.006323219	Down
ENSG00000174807	CD248	-1.355591578	4.73E-05	0.006323219	Down
ENSG00000171729	TMEM51	1.093919859	5.12E-05	0.006719459	Up
ENSG00000163520	FBLN2	-1.543208853	5.23E-05	0.006739779	Down
ENSG00000172935	MRGPRF	-1.54315275	5.18E-05	0.006739779	Down
ENSG00000187479	C11orf96	-2.388055941	5.51E-05	0.007036584	Down
ENSG00000120885	CLU	-1.663790972	5.75E-05	0.007288496	Down
ENSG00000138670	RASGEF1B	-5.163034421	5.94E-05	0.007460624	Down
ENSG00000118898	PPL	-2.785744439	6.25E-05	0.007780763	Down
ENSG00000140092	FBLN5	-1.203024299	6.45E-05	0.007863269	Down
ENSG00000189067	LITAF	-1.164772573	6.60E-05	0.007863269	Down
ENSG00000153234	NR4A2	-4.261956941	6.58E-05	0.007863269	Down
ENSG00000124466	LYPD3	-2.266662064	6.59E-05	0.007863269	Down
ENSG00000187094	CCK	-6.407204044	7.26E-05	0.008516535	Down
ENSG00000204257	HLA-DMA	-4.455055682	7.78E-05	0.008830135	Down
ENSG00000152936	LMNTD1	-6.448381099	7.75E-05	0.008830135	Down
ENSG00000162998	FRZB	-6.062794585	7.69E-05	0.008830135	Down
ENSG00000187955	COL14A1	-6.18525765	7.94E-05	0.008934623	Down
ENSG00000146233	CYP39A1	-5.668685804	8.22E-05	0.009185466	Down
ENSG00000182901	RGS7	-6.011126413	8.49E-05	0.009410045	Down
ENSG00000141574	SECTM1	-2.642339382	8.78E-05	0.009434681	Down
ENSG00000133048	CHI3L1	-4.191203162	8.78E-05	0.009434681	Down
ENSG00000165684	SNAPC4	1.162641082	8.69E-05	0.009434681	Up
ENSG00000162772	ATF3	-2.177625966	8.98E-05	0.009578698	Down
ENSG00000143816	WNT9A	-2.256513284	9.61E-05	0.010171539	Down
ENSG00000166426	CRABP1	-6.975711716	9.87E-05	0.01036817	Down
ENSG00000197635	DPP4	-1.65867392	0.000103135	0.010524923	Down
ENSG00000108679	LGALS3BP	-2.139216392	0.000101437	0.010524923	Down
ENSG00000169071	ROR2	-2.236394918	0.000102867	0.010524923	Down
ENSG00000133083	DCLK1	-4.118554759	0.000103077	0.010524923	Down
ENSG00000077942	FBLN1	-1.905253562	0.000109136	0.010979343	Down
ENSG00000168079	SCARA5	-6.887120637	0.00011055	0.01104334	Down
ENSG00000132170	PPARG	-1.98117151	0.000112827	0.011192004	Down
ENSG00000188064	WNT7B	1.646019584	0.000114054	0.011235064	Up
ENSG00000123358	NR4A1	-3.936107664	0.000115138	0.011263689	Down
ENSG00000145358	DDIT4L	-1.748675941	0.000115994	0.011269675	Down
ENSG00000196616	ADH1B	-6.127418516	0.000117005	0.011290565	Down
ENSG00000116690	PRG4	-3.652350294	0.000121082	0.011605099	Down
ENSG00000109511	ANXA10	-6.412709906	0.00012656	0.012048721	Down
ENSG00000106819	ASPN	-7.518481278	0.000128459	0.012147895	Down
ENSG00000137965	IFI44	-2.273044789	0.000137429	0.012338178	Down
ENSG00000154856	APCDD1	-2.415136959	0.000135859	0.012338178	Down
ENSG00000188549	CCDC9B	1.434736771	0.000136906	0.012338178	Up
ENSG00000185339	TCN2	-1.931875904	0.000134935	0.012338178	Down
ENSG00000136490	LIMD2	1.968726472	0.000134518	0.012338178	Up
ENSG00000104783	KCNN4	-2.547011208	0.00013153	0.012338178	Down
ENSG00000144681	STAC	-3.760759589	0.00013394	0.012338178	Down
ENSG00000163568	AIM2	-5.686895931	0.000133211	0.012338178	Down
ENSG00000111816	FRK	-5.858602117	0.000139442	0.012440136	Down
ENSG00000130844	ZNF331	-2.66968972	0.000146302	0.012960811	Down
ENSG00000153029	MR1	-1.930507816	0.000147105	0.012960811	Down
ENSG00000131981	LGALS3	-1.256262428	0.000149113	0.013056621	Down
ENSG00000163359	COL6A3	-1.467961881	0.000153053	0.013319364	Down
ENSG00000176697	BDNF	-1.55889077	0.000155899	0.01342988	Down
ENSG00000198483	ANKRD35	-2.646698318	0.000156216	0.01342988	Down
ENSG00000185201	IFITM2	-2.228136822	0.000159148	0.013518049	Down
ENSG00000100336	APOL4	-7.08870202	0.00015878	0.013518049	Down
ENSG00000106785	TRIM14	-2.70269369	0.000161659	0.01364962	Down
ENSG00000185432	METTL7A	-2.410585933	0.000163137	0.01369288	Down
ENSG00000111335	OAS2	-4.299355275	0.0001672	0.013888294	Down
ENSG00000182118	FAM89A	-1.01232371	0.000167423	0.013888294	Down
ENSG00000271383	NBPF19	1.487766061	0.000181983	0.015008323	Up
ENSG00000180914	OXTR	-3.666828606	0.000188628	0.015466442	Down
ENSG00000128422	KRT17	-2.93401732	0.00019268	0.015618054	Down
ENSG00000146555	SDK1	-3.959235004	0.000197261	0.015891114	Down
ENSG00000159231	CBR3	-1.98071081	0.000198289	0.015891114	Down
ENSG00000148180	GSN	-1.148057741	0.000202568	0.016142846	Down
ENSG00000145687	SSBP2	-1.262070239	0.000209356	0.016590547	Down
ENSG00000007944	MYLIP	-1.489354026	0.000211353	0.016655754	Down
ENSG00000134986	NREP	-1.511218781	0.00022008	0.017237808	Down
ENSG00000179094	PER1	-2.094297077	0.000221169	0.017237808	Down
ENSG00000175264	CHST1	2.606854919	0.000224668	0.017414858	Up
ENSG00000171045	TSNARE1	-1.340188427	0.000229921	0.017725135	Down
ENSG00000137628	DDX60	-2.499251391	0.000236508	0.017983984	Down
ENSG00000132000	PODNL1	-2.076192248	0.000240768	0.018070317	Down
ENSG00000129038	LOXL1	-1.586385555	0.000242499	0.018104445	Down
ENSG00000273136	NBPF26	1.58859659	0.000254276	0.018884297	Up
ENSG00000151632	AKR1C2	-1.495388107	0.000256764	0.018969752	Down
ENSG00000137691	CFAP300	-2.15549983	0.000277538	0.020338315	Down
ENSG00000151892	GFRA1	-6.047895322	0.000278155	0.020338315	Down
ENSG00000138642	HERC6	-4.018260945	0.000288067	0.020954999	Down
ENSG00000137745	MMP13	1.919956986	0.00029113	0.021069811	Up
ENSG00000179058	C9orf50	-5.707156966	0.000295358	0.021194599	Down
ENSG00000146674	IGFBP3	-1.462304888	0.000299555	0.021281137	Down
ENSG00000088899	LZTS3	1.000978771	0.000300051	0.021281137	Up
ENSG00000108342	CSF3	1.249216115	0.000307108	0.021673284	Up
ENSG00000160201	U2AF1	2.066093638	0.000310212	0.021783959	Up
ENSG00000158286	RNF207	2.87837591	0.000316759	0.022134142	Up
ENSG00000137752	CASP1	-2.477308692	0.000323299	0.022262099	Down
ENSG00000135472	FAIM2	-2.453690107	0.000320763	0.022262099	Down
ENSG00000184719	RNLS	-1.269045402	0.000323017	0.022262099	Down
ENSG00000174600	CMKLR1	-8.354523186	0.000326898	0.02232085	Down
ENSG00000102935	ZNF423	-4.121489281	0.000327299	0.02232085	Down
ENSG00000109472	CPE	-2.141191699	0.00033097	0.022463215	Down
ENSG00000156587	UBE2L6	-2.291738576	0.000338285	0.022667674	Down
ENSG00000160161	CILP2	-2.81182473	0.000338603	0.022667674	Down
ENSG00000185483	ROR1	-2.735687934	0.000343254	0.022859411	Down
ENSG00000147481	SNTG1	-2.853097405	0.000346304	0.022954782	Down
ENSG00000132530	XAF1	-2.278951645	0.00035945	0.023648558	Down
ENSG00000182224	CYB5D1	-5.67599447	0.000360105	0.023648558	Down
ENSG00000071575	TRIB2	-2.197904506	0.000369404	0.024147431	Down
ENSG00000159674	SPON2	-1.404736247	0.000371826	0.024194248	Down
ENSG00000155962	CLIC2	-1.617307173	0.000379972	0.024499588	Down
ENSG00000168952	STXBP6	-3.129949839	0.000392218	0.025061345	Down
ENSG00000188313	PLSCR1	-2.276286874	0.000395711	0.025171139	Down
ENSG00000184831	APOO	1.067337106	0.000400654	0.025293078	Up
ENSG00000135744	AGT	-3.189655773	0.000401194	0.025293078	Down
ENSG00000168679	SLC16A4	-2.123872671	0.000407283	0.025450721	Down
ENSG00000117069	ST6GALNAC5	-5.896560642	0.000406245	0.025450721	Down
ENSG00000206538	VGLL3	-1.759699934	0.000422668	0.025954728	Down
ENSG00000185585	OLFML2A	-3.297644265	0.000418597	0.025954728	Down
ENSG00000103175	WFDC1	-7.177451299	0.000419401	0.025954728	Down
ENSG00000160408	ST6GALNAC6	4.34802378	0.000421287	0.025954728	Up
ENSG00000104093	DMXL2	1.031029715	0.000427498	0.026088574	Up
ENSG00000135114	OASL	-4.924722143	0.000441754	0.026493399	Down
ENSG00000182963	GJC1	1.231114629	0.000446382	0.026493399	Up
ENSG00000164237	CMBL	-1.064278524	0.000443296	0.026493399	Down
ENSG00000113448	PDE4D	-1.773714614	0.000439711	0.026493399	Down
ENSG00000122121	XPNPEP2	-5.02905835	0.000444634	0.026493399	Down
ENSG00000145431	PDGFC	-1.042856872	0.000456852	0.026889837	Down
ENSG00000006534	ALDH3B1	-1.620146345	0.000456559	0.026889837	Down
ENSG00000141519	CCDC40	1.910760288	0.00045975	0.026948593	Up
ENSG00000138030	KHK	-5.893983824	0.000465269	0.027159829	Down
ENSG00000149131	SERPING1	-1.728112333	0.000467352	0.027169648	Down
ENSG00000221869	CEBPD	-2.300131879	0.000478645	0.027712578	Down
ENSG00000163823	CCR1	-3.261396791	0.000487621	0.028117471	Down
ENSG00000175155	YPEL2	1.763583298	0.000502917	0.028876153	Up
ENSG00000162849	KIF26B	-2.762109444	0.000504849	0.028876153	Down
ENSG00000179388	EGR3	-2.898196813	0.000507983	0.0289133	Down
ENSG00000143434	SEMA6C	1.857869696	0.000509575	0.0289133	Up
ENSG00000130066	SAT1	1.416329617	0.000535349	0.030254674	Up
ENSG00000187608	ISG15	-3.542032355	0.00054108	0.030457216	Down
ENSG00000169184	MN1	-1.430483334	0.00055108	0.030665164	Down
ENSG00000142102	PGGHG	1.736289857	0.00055126	0.030665164	Up
ENSG00000179954	SSC5D	-1.795397697	0.000569107	0.031169059	Down
ENSG00000177363	LRRN4CL	-1.816110758	0.000566822	0.031169059	Down
ENSG00000174963	ZIC4	-5.020707367	0.000567812	0.031169059	Down
ENSG00000124343	XG	-2.210610092	0.000581355	0.03117745	Down
ENSG00000166035	LIPC	-3.520418953	0.000578529	0.03117745	Down
ENSG00000166278	C2	-3.415692361	0.000574868	0.03117745	Down
ENSG00000052850	ALX4	-5.784138972	0.000576198	0.03117745	Down
ENSG00000160951	PTGER1	-3.09966061	0.000578111	0.03117745	Down
ENSG00000182175	RGMA	-4.063337082	0.000585171	0.031205443	Down
ENSG00000119986	AVPI1	-1.461651878	0.000591554	0.031427681	Down
ENSG00000119681	LTBP2	-1.142028427	0.000598689	0.031688048	Down
ENSG00000129009	ISLR	-1.858870226	0.000621516	0.032441866	Down
ENSG00000118785	SPP1	-1.670070037	0.000624366	0.032441866	Down
ENSG00000135373	EHF	2.159476755	0.000621788	0.032441866	Up
ENSG00000227471	AKR1B15	-2.059377807	0.000623193	0.032441866	Down
ENSG00000171509	RXFP1	-5.28675241	0.000623603	0.032441866	Down
ENSG00000154153	RETREG1	-2.375396122	0.000658146	0.033948384	Down
ENSG00000110651	CD81	-1.031999379	0.000702444	0.035842325	Down
ENSG00000136695	IL36RN	1.663625056	0.000752922	0.038007847	Up
ENSG00000143320	CRABP2	-1.61597675	0.000756556	0.038055819	Down
ENSG00000152518	ZFP36L2	-1.466523868	0.000762608	0.038132799	Down
ENSG00000170624	SGCD	-1.758635966	0.000766151	0.038132799	Down
ENSG00000102879	CORO1A	2.177727094	0.000764357	0.038132799	Up
ENSG00000163536	SERPINI1	-1.672539497	0.000775918	0.038349815	Down
ENSG00000137312	FLOT1	-1.053325902	0.000801742	0.039488574	Down
ENSG00000134531	EMP1	-1.04795128	0.000829606	0.039768202	Down
ENSG00000197217	ENTPD4	1.222618251	0.000825684	0.039768202	Up
ENSG00000183779	ZNF703	-1.05350028	0.000810581	0.039768202	Down
ENSG00000162981	FAM84A	-2.400781454	0.000832651	0.039768202	Down
ENSG00000134198	TSPAN2	-4.129642238	0.000831577	0.039768202	Down
ENSG00000184530	C6orf58	4.957333337	0.000831589	0.039768202	Up
ENSG00000171812	COL8A2	-1.567182545	0.000841994	0.039893359	Down
ENSG00000198855	FICD	1.020452072	0.000840915	0.039893359	Up
ENSG00000139971	ARMH4	-1.358786772	0.000844409	0.039893359	Down
ENSG00000120594	PLXDC2	-3.587498506	0.000846521	0.039893359	Down
ENSG00000136235	GPNMB	-1.056794931	0.00086962	0.040527832	Down
ENSG00000137033	IL33	1.752801375	0.000872981	0.040527832	Up
ENSG00000145362	ANK2	-2.086070724	0.000872446	0.040527832	Down
ENSG00000056558	TRAF1	1.635043311	0.000892932	0.04085884	Up
ENSG00000181218	HIST3H2A	-1.256808836	0.00088754	0.04085884	Down
ENSG00000082175	PGR	-6.54136366	0.000891924	0.04085884	Down
ENSG00000165272	AQP3	-4.7776794	0.000908457	0.041435593	Down
ENSG00000106605	BLVRA	-1.171255855	0.000914389	0.041572466	Down
ENSG00000104332	SFRP1	-1.619135949	0.000930867	0.04191079	Down
ENSG00000069702	TGFBR3	-1.812265767	0.000940706	0.04191079	Down
ENSG00000089472	HEPH	-1.803238364	0.000938725	0.04191079	Down
ENSG00000170899	GSTA4	-1.416993337	0.000930195	0.04191079	Down
ENSG00000187266	EPOR	1.114741305	0.000942513	0.04191079	Up
ENSG00000168243	GNG4	-5.626160578	0.00094214	0.04191079	Down
ENSG00000044524	EPHA3	6.718930562	0.000929017	0.04191079	Up
ENSG00000109610	SOD3	-1.509630865	0.000953568	0.041984108	Down
ENSG00000164418	GRIK2	-2.034725431	0.00095896	0.041984108	Down
ENSG00000110042	DTX4	2.096097187	0.000951888	0.041984108	Up
ENSG00000164935	DCSTAMP	-4.072325794	0.000952849	0.041984108	Down
ENSG00000125398	SOX9	-1.594718647	0.000962626	0.042014908	Down
ENSG00000187634	SAMD11	-2.28817	0.000970337	0.04222155	Down
ENSG00000102265	TIMP1	-1.237969191	0.000986083	0.042645081	Down
ENSG00000143387	CTSK	-1.350577474	0.001010427	0.043164761	Down
ENSG00000063660	GPC1	-1.023340895	0.00102012	0.043164761	Down
ENSG00000147889	CDKN2A	-1.537281424	0.001009495	0.043164761	Down
ENSG00000132003	ZSWIM4	1.106995756	0.001010179	0.043164761	Up
ENSG00000156869	FRRS1	-2.177028788	0.001024704	0.043164761	Down
ENSG00000184227	ACOT1	-2.309314568	0.001009423	0.043164761	Down
ENSG00000078725	BRINP1	-2.855034699	0.0010186	0.043164761	Down
ENSG00000269858	EGLN2	1.947028311	0.001013755	0.043164761	Up
ENSG00000186472	PCLO	-6.0928348	0.001052399	0.044166492	Down
ENSG00000082497	SERTAD4	-3.186923587	0.001075087	0.04489517	Down
ENSG00000138792	ENPEP	-3.552334918	0.001112336	0.046135927	Down
ENSG00000168961	LGALS9	-3.517159401	0.001126402	0.046583145	Down
ENSG00000115461	IGFBP5	-3.391043607	0.001146335	0.047269672	Down
ENSG00000141576	RNF157	-1.584796356	0.001157334	0.047584859	Down
ENSG00000171724	VAT1L	-1.926490143	0.001175103	0.048036996	Down
ENSG00000049130	KITLG	-1.218493685	0.001225281	0.04951743	Down
ENSG00000179057	IGSF22	3.728538465	0.001223092	0.04951743	Up
ENSG00000104043	ATP8B4	-1.907025977	0.001238882	0.049924825	Down
